# Melanization of *Candida auris* is Associated with Alteration of Extracellular pH

**DOI:** 10.1101/2022.07.14.500134

**Authors:** Daniel F. Q. Smith, Nathan J. Mudrak, Daniel Zamith-Miranda, Leandro Honorato, Leonardo Nimrichter, Christine Chrissian, Barbara Smith, Gary Gerfen, Ruth E. Stark, Joshua D. Nosanchuk, Arturo Casadevall

## Abstract

*Candida auris* is a recently emerged global fungal pathogen, which causes life-threatening infections, often in healthcare settings. *C. auris* infections are worrisome because the fungus is often resistant to multiple antifungal drug classes. Furthermore, *C. auris* forms durable and difficult to remove biofilms. Due to the relatively recent, resilient, and resistant nature of *C. auris*, we investigated whether it produces the common fungal virulence factor melanin. Melanin is a black-brown pigment typically produced following enzymatic oxidation of aromatic precursors, which promotes fungal virulence through oxidative stress resistance, mammalian immune response evasion, and antifungal peptide and pharmaceutical inactivation. We found that certain strains of *C. auris* oxidized L-DOPA and catecholamines into melanin. Melanization occurred extracellularly in a process mediated by alkalinization of the extracellular environment, resulting in granule-like structures that adhere to the fungus’ external surface. *C. auris* had relatively high cell surface hydrophobicity, but there was no correlation between hydrophobicity and melanization. Melanin protected the fungus from oxidative damage, but we did not observe a protective role during infection of macrophages or *Galleria mellonella* larvae. In summary, *C. auris* alkalinizes the extracellular medium, which promotes the non-enzymatic oxidation of L-DOPA to melanin that attaches to its surface, thus illustrating a novel mechanism for fungal melanization.
