## Supplementary Tables 1 and 2 for "Melanization of *Candida auris* is Associated with Alteration of Extracellular pH"

### Sheet: Table S1. Laccase genes
Organism	CDC Strain	Gene ID	Product Description	Ortholog Group	EC numbers from OrthoMCL	Computed GO Component IDs	Computed GO Components	Computed GO Function IDs	Computed GO Functions	Computed GO Process IDs	Computed GO Processes	Interpro ID	Interpro Description	PFam ID	PFam Description	Superfamily ID	Superfamily Description
Candida auris strain B11220	381	CJI96_0000827	hypothetical_protein	OG6_100257	1.10.3.2 (Laccase);1.10.3.3 (L-ascorbate oxidase);1.16.3.1 (Ferroxidase);1.7.2.1 (Nitrite reductase (NO-forming));2.7.-.- (Transferring phosphorus-containing groups.);3.2.1.- (Glycosidases, i.e. enzymes hydrolyzing O- and S-glycosyl compounds.);3.2.1.3 (Glucan 1,4-alpha-glucosidase);3.2.1.97 (Endo-a	GO:0016021	integral component of membrane	GO:0005507;GO:0016491	copper ion binding;oxidoreductase activity	GO:0006811;GO:0055072;GO:0055114	ion transport;iron ion homeostasis;obsolete oxidation-reduction process	IPR001117;IPR002355;IPR008972;IPR011706;IPR011707;IPR033138	Multicopper oxidase, type 1;Multicopper oxidase, copper-binding site;Cupredoxin;Multicopper oxidase, type 2;Multicopper oxidase, type 3;Multicopper oxidases, conserved site	PF00394;PF07731;PF07732	Multicopper oxidase, type 1;Multicopper oxidase, type 2;Multicopper oxidase, type 3	SSF49503	Cupredoxin
Candida auris strain B11220	381	CJI96_0001509	hypothetical_protein	OG6_100380	1.10.3.2 (Laccase)	GO:0016021	integral component of membrane	N/A	N/A	N/A	N/A	IPR007248	Mpv17/PMP22	PF04117	Mpv17/PMP22	N/A	N/A
Candida auris strain B11220	381	CJI96_0001510	hypothetical_protein	OG6_100380	1.10.3.2 (Laccase)	GO:0016021	integral component of membrane	N/A	N/A	N/A	N/A	IPR007248	Mpv17/PMP22	PF04117	Mpv17/PMP22	N/A	N/A
Candida auris strain B11220	381	CJI96_0003577	hypothetical_protein	OG6_100257	1.10.3.2 (Laccase);1.10.3.3 (L-ascorbate oxidase);1.16.3.1 (Ferroxidase);1.7.2.1 (Nitrite reductase (NO-forming));2.7.-.- (Transferring phosphorus-containing groups.);3.2.1.- (Glycosidases, i.e. enzymes hydrolyzing O- and S-glycosyl compounds.);3.2.1.3 (Glucan 1,4-alpha-glucosidase);3.2.1.97 (Endo-a	GO:0016021	integral component of membrane	GO:0005507;GO:0016491	copper ion binding;oxidoreductase activity	GO:0006811;GO:0055072;GO:0055114	ion transport;iron ion homeostasis;obsolete oxidation-reduction process	IPR001117;IPR002355;IPR008972;IPR011706;IPR011707;IPR033138	Multicopper oxidase, type 1;Multicopper oxidase, copper-binding site;Cupredoxin;Multicopper oxidase, type 2;Multicopper oxidase, type 3;Multicopper oxidases, conserved site	PF00394;PF07731;PF07732	Multicopper oxidase, type 1;Multicopper oxidase, type 2;Multicopper oxidase, type 3	SSF49503	Cupredoxin
Candida auris strain B11221	383	CJI97_000078	unspecified product	OG6_100380	1.10.3.2 (Laccase)	GO:0016021	integral component of membrane	N/A	N/A	N/A	N/A	IPR007248	Mpv17/PMP22	PF04117	Mpv17/PMP22	N/A	N/A
Candida auris strain B11221	383	CJI97_000519	unspecified product	OG6_100257	1.10.3.2 (Laccase);1.10.3.3 (L-ascorbate oxidase);1.16.3.1 (Ferroxidase);1.7.2.1 (Nitrite reductase (NO-forming));2.7.-.- (Transferring phosphorus-containing groups.);3.2.1.- (Glycosidases, i.e. enzymes hydrolyzing O- and S-glycosyl compounds.);3.2.1.3 (Glucan 1,4-alpha-glucosidase);3.2.1.97 (Endo-a	N/A	N/A	GO:0005507;GO:0016491	copper ion binding;oxidoreductase activity	GO:0006811;GO:0055072;GO:0055114	ion transport;iron ion homeostasis;obsolete oxidation-reduction process	IPR001117;IPR002355;IPR008972;IPR011706;IPR011707;IPR033138	Multicopper oxidase, type 1;Multicopper oxidase, copper-binding site;Cupredoxin;Multicopper oxidase, type 2;Multicopper oxidase, type 3;Multicopper oxidases, conserved site	PF00394;PF07731;PF07732	Multicopper oxidase, type 1;Multicopper oxidase, type 2;Multicopper oxidase, type 3	SSF49503	Cupredoxin
Candida auris strain B11221	383	CJI97_003068	unspecified product	OG6_100257	1.10.3.2 (Laccase);1.10.3.3 (L-ascorbate oxidase);1.16.3.1 (Ferroxidase);1.7.2.1 (Nitrite reductase (NO-forming));2.7.-.- (Transferring phosphorus-containing groups.);3.2.1.- (Glycosidases, i.e. enzymes hydrolyzing O- and S-glycosyl compounds.);3.2.1.3 (Glucan 1,4-alpha-glucosidase);3.2.1.97 (Endo-a	N/A	N/A	GO:0005507;GO:0016491	copper ion binding;oxidoreductase activity	GO:0055114	obsolete oxidation-reduction process	IPR001117;IPR002355;IPR008972;IPR011706;IPR011707;IPR033138	Multicopper oxidase, type 1;Multicopper oxidase, copper-binding site;Cupredoxin;Multicopper oxidase, type 2;Multicopper oxidase, type 3;Multicopper oxidases, conserved site	PF00394;PF07731;PF07732	Multicopper oxidase, type 1;Multicopper oxidase, type 2;Multicopper oxidase, type 3	SSF49503	Cupredoxin
Candida auris strain B11245	386	CJJ09_001108	unspecified product	OG6_100257	1.10.3.2 (Laccase);1.10.3.3 (L-ascorbate oxidase);1.16.3.1 (Ferroxidase);1.7.2.1 (Nitrite reductase (NO-forming));2.7.-.- (Transferring phosphorus-containing groups.);3.2.1.- (Glycosidases, i.e. enzymes hydrolyzing O- and S-glycosyl compounds.);3.2.1.3 (Glucan 1,4-alpha-glucosidase);3.2.1.97 (Endo-a	GO:0016021	integral component of membrane	GO:0005507;GO:0016491	copper ion binding;oxidoreductase activity	GO:0006811;GO:0055072;GO:0055114	ion transport;iron ion homeostasis;obsolete oxidation-reduction process	IPR001117;IPR002355;IPR008972;IPR011706;IPR011707;IPR033138	Multicopper oxidase, type 1;Multicopper oxidase, copper-binding site;Cupredoxin;Multicopper oxidase, type 2;Multicopper oxidase, type 3;Multicopper oxidases, conserved site	PF00394;PF07731;PF07732	Multicopper oxidase, type 1;Multicopper oxidase, type 2;Multicopper oxidase, type 3	SSF49503	Cupredoxin
Candida auris strain B11245	386	CJJ09_002041	unspecified product	OG6_100380	1.10.3.2 (Laccase)	GO:0016021	integral component of membrane	N/A	N/A	N/A	N/A	IPR007248	Mpv17/PMP22	PF04117	Mpv17/PMP22	N/A	N/A
Candida auris strain B11245	386	CJJ09_002042	unspecified product	OG6_100380	1.10.3.2 (Laccase)	GO:0016021	integral component of membrane	N/A	N/A	N/A	N/A	IPR007248	Mpv17/PMP22	PF04117	Mpv17/PMP22	N/A	N/A
Candida auris strain B11245	386	CJJ09_002483	unspecified product	OG6_100257	1.10.3.2 (Laccase);1.10.3.3 (L-ascorbate oxidase);1.16.3.1 (Ferroxidase);1.7.2.1 (Nitrite reductase (NO-forming));2.7.-.- (Transferring phosphorus-containing groups.);3.2.1.- (Glycosidases, i.e. enzymes hydrolyzing O- and S-glycosyl compounds.);3.2.1.3 (Glucan 1,4-alpha-glucosidase);3.2.1.97 (Endo-a	N/A	N/A	GO:0005507;GO:0016491	copper ion binding;oxidoreductase activity	GO:0006811;GO:0055072;GO:0055114	ion transport;iron ion homeostasis;obsolete oxidation-reduction process	IPR001117;IPR002355;IPR008972;IPR011706;IPR011707;IPR033138	Multicopper oxidase, type 1;Multicopper oxidase, copper-binding site;Cupredoxin;Multicopper oxidase, type 2;Multicopper oxidase, type 3;Multicopper oxidases, conserved site	PF00394;PF07731;PF07732	Multicopper oxidase, type 1;Multicopper oxidase, type 2;Multicopper oxidase, type 3	SSF49503	Cupredoxin
Candida auris strain B8441	387	B9J08_000072	hypothetical protein	OG6_100380	1.10.3.2 (Laccase)	GO:0016021	integral component of membrane	N/A	N/A	N/A	N/A	IPR007248	Mpv17/PMP22	PF04117	Mpv17/PMP22	N/A	N/A
Candida auris strain B8441	387	B9J08_000073	hypothetical protein	OG6_100380	1.10.3.2 (Laccase)	GO:0016021;GO:0005743	integral component of membrane;mitochondrial inner membrane	N/A	N/A	GO:0006067	ethanol metabolic process	IPR007248	Mpv17/PMP22	PF04117	Mpv17/PMP22	N/A	N/A
Candida auris strain B8441	387	B9J08_000517	hypothetical protein	OG6_100257	1.10.3.2 (Laccase);1.10.3.3 (L-ascorbate oxidase);1.16.3.1 (Ferroxidase);1.7.2.1 (Nitrite reductase (NO-forming));2.7.-.- (Transferring phosphorus-containing groups.);3.2.1.- (Glycosidases, i.e. enzymes hydrolyzing O- and S-glycosyl compounds.);3.2.1.3 (Glucan 1,4-alpha-glucosidase);3.2.1.97 (Endo-a	GO:0033573	high-affinity iron permease complex	GO:0005507;GO:0004322;GO:0016491	copper ion binding;ferroxidase activity;oxidoreductase activity	GO:0006811;GO:0055072;GO:0055114;GO:0033215	ion transport;iron ion homeostasis;obsolete oxidation-reduction process;reductive iron assimilation	IPR001117;IPR002355;IPR008972;IPR011706;IPR011707;IPR033138	Multicopper oxidase, type 1;Multicopper oxidase, copper-binding site;Cupredoxin;Multicopper oxidase, type 2;Multicopper oxidase, type 3;Multicopper oxidases, conserved site	PF00394;PF07731;PF07732	Multicopper oxidase, type 1;Multicopper oxidase, type 2;Multicopper oxidase, type 3	SSF49503	Cupredoxin
Candida auris strain B8441	387	B9J08_002997	hypothetical protein	OG6_100257	1.10.3.2 (Laccase);1.10.3.3 (L-ascorbate oxidase);1.16.3.1 (Ferroxidase);1.7.2.1 (Nitrite reductase (NO-forming));2.7.-.- (Transferring phosphorus-containing groups.);3.2.1.- (Glycosidases, i.e. enzymes hydrolyzing O- and S-glycosyl compounds.);3.2.1.3 (Glucan 1,4-alpha-glucosidase);3.2.1.97 (Endo-a	GO:0016021	integral component of membrane	GO:0005507;GO:0016491	copper ion binding;oxidoreductase activity	GO:0006811;GO:0055072;GO:0051321;GO:0055114;GO:0070193	ion transport;iron ion homeostasis;meiotic cell cycle;obsolete oxidation-reduction process;synaptonemal complex organization	IPR001117;IPR002355;IPR008972;IPR011706;IPR011707;IPR033138	Multicopper oxidase, type 1;Multicopper oxidase, copper-binding site;Cupredoxin;Multicopper oxidase, type 2;Multicopper oxidase, type 3;Multicopper oxidases, conserved site	PF00394;PF07731;PF07732	Multicopper oxidase, type 1;Multicopper oxidase, type 2;Multicopper oxidase, type 3	SSF49503	Cupredoxin
Candida auris strain B11243	931	CJJ07_002884	unspecified product	OG6_100380	1.10.3.2 (Laccase)	GO:0016021	integral component of membrane	N/A	N/A	N/A	N/A	IPR007248	Mpv17/PMP22	PF04117	Mpv17/PMP22	N/A	N/A
Candida auris strain B11243	931	CJJ07_002885	unspecified product	OG6_100380	1.10.3.2 (Laccase)	GO:0016021	integral component of membrane	N/A	N/A	N/A	N/A	IPR007248	Mpv17/PMP22	PF04117	Mpv17/PMP22	N/A	N/A
Candida auris strain B11243	931	CJJ07_003625	unspecified product	OG6_100257	1.10.3.2 (Laccase);1.10.3.3 (L-ascorbate oxidase);1.16.3.1 (Ferroxidase);1.7.2.1 (Nitrite reductase (NO-forming));2.7.-.- (Transferring phosphorus-containing groups.);3.2.1.- (Glycosidases, i.e. enzymes hydrolyzing O- and S-glycosyl compounds.);3.2.1.3 (Glucan 1,4-alpha-glucosidase);3.2.1.97 (Endo-a	GO:0016021	integral component of membrane	GO:0005507;GO:0016491	copper ion binding;oxidoreductase activity	GO:0006811;GO:0055072;GO:0055114	ion transport;iron ion homeostasis;obsolete oxidation-reduction process	IPR001117;IPR002355;IPR008972;IPR011706;IPR011707;IPR033138	Multicopper oxidase, type 1;Multicopper oxidase, copper-binding site;Cupredoxin;Multicopper oxidase, type 2;Multicopper oxidase, type 3;Multicopper oxidases, conserved site	PF00394;PF07731;PF07732	Multicopper oxidase, type 1;Multicopper oxidase, type 2;Multicopper oxidase, type 3	SSF49503	Cupredoxin
Candida auris strain B11243	931	CJJ07_003902	unspecified product	OG6_100257	1.10.3.2 (Laccase);1.10.3.3 (L-ascorbate oxidase);1.16.3.1 (Ferroxidase);1.7.2.1 (Nitrite reductase (NO-forming));2.7.-.- (Transferring phosphorus-containing groups.);3.2.1.- (Glycosidases, i.e. enzymes hydrolyzing O- and S-glycosyl compounds.);3.2.1.3 (Glucan 1,4-alpha-glucosidase);3.2.1.97 (Endo-a	N/A	N/A	GO:0005507;GO:0016491	copper ion binding;oxidoreductase activity	GO:0006811;GO:0055072;GO:0055114	ion transport;iron ion homeostasis;obsolete oxidation-reduction process	IPR001117;IPR002355;IPR008972;IPR011706;IPR011707;IPR033138	Multicopper oxidase, type 1;Multicopper oxidase, copper-binding site;Cupredoxin;Multicopper oxidase, type 2;Multicopper oxidase, type 3;Multicopper oxidases, conserved site	PF00394;PF07731;PF07732	Multicopper oxidase, type 1;Multicopper oxidase, type 2;Multicopper oxidase, type 3	SSF49503	Cupredoxin
Supplementary Table 1. List of laccase homologues in C. auris from FungiDB

### Sheet: Table S2. Tyrosinase genes
Organism	CDC. Strain	Gene ID	Product Description	Ortholog Group	EC numbers from OrthoMCL	Computed GO Component IDs	Computed GO Components	Computed GO Function IDs	Computed GO Functions	Computed GO Process IDs	Computed GO Processes	Interpro ID	Interpro Description	PFam ID	PFam Description	Superfamily ID	Superfamily Description
Candida auris strain B11220	381	CJI96_0000655	hypothetical_protein	OG6_105162	1.14.18.1 (Tyrosinase)	GO:0005789;GO:0016021	endoplasmic reticulum membrane;integral component of membrane	N/A	N/A	GO:0006629	lipid metabolic process	IPR005352	Erg28	PF03694	Erg28	N/A	N/A
Candida auris strain B11220	381	CJI96_0000674	hypothetical_protein	OG6_101780	N/A	GO:0016021	integral component of membrane	N/A	N/A	N/A	N/A	N/A	N/A	PF01544	N/A	SSF143865;SSF144083	CorA soluble domain-like; Magnesium transport protein CorA, transmembrane region
Candida auris strain B11220	381	CJI96_0003008	hypothetical_protein	OG6_101780	N/A	GO:0016021	integral component of membrane	N/A	N/A	N/A	N/A	N/A	N/A	PF01544	N/A	SSF143865;SSF144083	CorA soluble domain-like; Magnesium transport protein CorA, transmembrane region
Candida auris strain B11221	383	CJI97_001444	unspecified product	OG6_101780	N/A	GO:0016020	membrane	GO:0046873	metal ion transmembrane transporter activity	GO:0030001;GO:0055085	metal ion transport;transmembrane transport	IPR002523	Mg2+ transporter protein, CorA-like/Zinc transport protein ZntB	PF01544	Mg2+ transporter protein, CorA-like/Zinc transport protein ZntB	SSF143865;SSF144083	CorA soluble domain-like; Magnesium transport protein CorA, transmembrane region
Candida auris strain B11221	383	CJI97_002873	unspecified product	OG6_105162	1.14.18.1 (Tyrosinase)	GO:0005789;GO:0016021	endoplasmic reticulum membrane;integral component of membrane	N/A	N/A	GO:0006629	lipid metabolic process	IPR005352	Erg28	PF03694	Erg28	N/A
Candida auris strain B11221	383	CJI97_002891	unspecified product	OG6_101780	N/A	GO:0016021;GO:0016020	integral component of membrane;membrane	GO:0046873	metal ion transmembrane transporter activity	GO:0030001;GO:0055085	metal ion transport;transmembrane transport	IPR002523	Mg2+ transporter protein, CorA-like/Zinc transport protein ZntB	PF01544	Mg2+ transporter protein, CorA-like/Zinc transport protein ZntB	SSF143865;SSF144083	CorA soluble domain-like; Magnesium transport protein CorA, transmembrane region
Candida auris strain B11245	386	CJJ09_001261	unspecified product	OG6_101780	N/A	N/A	N/A	N/A	N/A	N/A	N/A	N/A	N/A	PF01544	N/A	SSF143865;SSF144083	CorA soluble domain-like; Magnesium transport protein CorA, transmembrane region
Candida auris strain B11245	386	CJJ09_001280	unspecified product	OG6_105162	1.14.18.1 (Tyrosinase)	GO:0005789;GO:0016021	endoplasmic reticulum membrane;integral component of membrane	N/A	N/A	GO:0006629	lipid metabolic process	IPR005352	Erg28	PF03694	Erg28	N/A	N/A
Candida auris strain B11245	386	CJJ09_003418	unspecified product	OG6_101780	N/A	N/A	N/A	N/A	N/A	N/A	N/A	N/A	N/A	PF01544	N/A	SSF143865;SSF144083	CorA soluble domain-like; Magnesium transport protein CorA, transmembrane region
Candida auris strain B8441	387	B9J08_001162	hypothetical protein	OG6_101780	N/A	GO:0005886	plasma membrane	GO:0022890;GO:0046873	inorganic cation transmembrane transporter activity;metal ion transmembrane transporter activity	GO:0006812;GO:0015693;GO:0055085	cation transport;magnesium ion transport;transmembrane transport	N/A	N/A	PF01544	N/A	SSF143865;SSF144083	CorA soluble domain-like; Magnesium transport protein CorA, transmembrane region
Candida auris strain B8441	387	B9J08_002817	hypothetical protein	OG6_105162	1.14.18.1 (Tyrosinase)	GO:0005789;GO:0016021	endoplasmic reticulum membrane;integral component of membrane	GO:0030674	protein-macromolecule adaptor activity	GO:0070988;GO:0006696;GO:0006629	demethylation;ergosterol biosynthetic process;lipid metabolic process	IPR005352	Erg28	PF03694	Erg28	N/A	N/A
Candida auris strain B8441	387	B9J08_002836	hypothetical protein	OG6_101780	N/A	GO:0000329;GO:0016021;GO:1990816	fungal-type vacuole membrane;integral component of membrane;vacuole-mitochondrion membrane contact site	GO:0015095	magnesium ion transmembrane transporter activity	GO:0010961;GO:0030001;GO:0055085	cellular magnesium ion homeostasis;metal ion transport;transmembrane transport	N/A	N/A	PF01544	N/A	SSF143865;SSF144083	CorA soluble domain-like; Magnesium transport protein CorA, transmembrane region
Candida auris strain B11243	931	CJJ07_003398	unspecified product	OG6_105162	1.14.18.1 (Tyrosinase)	GO:0005789;GO:0016021	endoplasmic reticulum membrane;integral component of membrane	N/A	N/A	GO:0006629	lipid metabolic process	IPR005352	Erg28	PF03694	Erg28	N/A	N/A
Candida auris strain B11243	931	CJJ07_004279	unspecified product	OG6_101780	N/A	GO:0016020	membrane	GO:0046873	metal ion transmembrane transporter activity	GO:0030001;GO:0055085	metal ion transport;transmembrane transport	IPR002523	Mg2+ transporter protein, CorA-like/Zinc transport protein ZntB	PF01544	Mg2+ transporter protein, CorA-like/Zinc transport protein ZntB	SSF143865;SSF144083	CorA soluble domain-like; Magnesium transport protein CorA, transmembrane region
Candida auris strain B11243	931	CJJ07_004614	unspecified product	OG6_101780	N/A	GO:0016020	membrane	GO:0046873	metal ion transmembrane transporter activity	GO:0030001;GO:0055085	metal ion transport;transmembrane transport	IPR002523	Mg2+ transporter protein, CorA-like/Zinc transport protein ZntB	PF01544	Mg2+ transporter protein, CorA-like/Zinc transport protein ZntB	SSF143865;SSF144083	CorA soluble domain-like; Magnesium transport protein CorA, transmembrane region
					Supplementary Table 2. List of tyrosinase homologues in C. auris from FungiDB
