## Supplementary Table 3 for "Melanization of *Candida auris* is Associated with Alteration of Extracellular pH"

### Sheet: Sheet1
Melanization of Candida auris is Associated with Alteration of Extracellular pH
Supplementary Table 3: Links to the underlying data for each figure in the Figshare data repository.
Figure	Link to Data Repository (Digital Object Identifier - DOI)
Figure 1	10.6084/m9.figshare.20524176
Figure 2	10.6084/m9.figshare.20538735
Figure 3	10.6084/m9.figshare.20524182
Figure 4	10.6084/m9.figshare.20536596
Figure 5	10.6084/m9.figshare.20524185
Figure 6	10.6084/m9.figshare.20537691
Figure 7	10.6084/m9.figshare.20538756
Figure 8	10.6084/m9.figshare.20538543
Figure 9	10.6084/m9.figshare.20533410
Figure 10	10.6084/m9.figshare.20538786
Supplementary Figure 1	10.6084/m9.figshare.20538804
Supplementary Figure 2	10.6084/m9.figshare.20533269
Supplementary Figure 3	10.6084/m9.figshare.20533269
